# Structural determination of *Rickettsia* lipid A without chemical extraction confirms shorter acyl chains in later-evolving Spotted Fever Group pathogens

**DOI:** 10.1101/2023.07.06.547954

**Authors:** Hyojik Yang, Victoria I. Verhoeve, Courtney E. Chandler, Shreeram Nallar, Greg A. Snyder, Robert K. Ernst, Joseph J. Gillespie

**Affiliations:** Department of Microbial Pathogenesis, School of Dentistry, University of Maryland, Baltimore, MD 21201; Department of Microbiology and Immunology, School of Medicine, University of Maryland Baltimore, MD 21201; Division of Vaccine Research, Institute of Human Virology, University of Maryland Baltimore, MD 21201

**Keywords:** *Rickettsia*, lipopolysaccharide, lipid A, FLAT^n^, pathogenesis, Rickettsiosis, Spotted Fever Group, evolution, Rocky Mountain Spotted Fever

## Abstract

Rickettsiae are Gram-negative obligate intracellular parasites of numerous eukaryotes. Human pathogens of the Transitional Group (TRG), Typhus Group (TG), and Spotted Fever Group (SFG) rickettsiae infect blood-feeding arthropods, have dissimilar clinical manifestations, and possess unique genomic and morphological attributes. Lacking glycolysis, rickettsiae pilfer numerous metabolites from host cytosol to synthesize peptidoglycan and lipopolysaccharide (LPS). For LPS, O-antigen immunogenicity varies between SFG and TG pathogens; however, lipid A proinflammatory potential is unknown. We previously demonstrated that *R. akari* (TRG), *R. typhi* (TG), and *R. montanensis* (SFG) produce lipid A with long 2’ secondary acyl chains (C16 or C18) compared to short 2’ secondary acyl chains (C12) in *R. rickettsii* (SFG) lipid A. To further probe this structural heterogeneity and estimate a time point when shorter 2’ secondary acyl chains originated, we generated lipid A structures for two additional SFG rickettsiae (*R. rhipicephali* and *R. parkeri*) utilizing Fast Lipid Analysis Technique adopted for use with tandem mass spectrometry (FLAT^n^). FLAT^n^ allowed analysis of lipid A structure directly from host cell-purified bacteria, providing substantial improvement over lipid A chemical extraction. FLAT^n^-derived structures indicate SFG rickettsiae diverging after *R. rhipicephali* evolved shorter 2’ secondary acyl chains. Bioinformatics analysis of *Rickettsia* LpxL late acyltransferases revealed discrete active sites and hydrocarbon rulers for long versus short 2’ secondary acyl chain addition. While the significance of different lipid A structures for diverse *Rickettsia* pathogens is unknown, our success using FLAT^n^ will facilitate determining how structural heterogeneity impacts interactions with host lipid A receptors and overall inflammatory potential.

**IMPORTANCE:** Deforestation, urbanization, and homelessness lead to spikes in Rickettsioses. Vector-borne human pathogens of Transitional Group (TRG), Typhus Group (TG), and Spotted Fever Group (SFG) rickettsiae differ by clinical manifestations, immunopathology, genome composition, and morphology. We previously showed that lipid A (or endotoxin), the membrane anchor of Gram-negative bacterial lipopolysaccharide (LPS), structurally differs in *R. rickettsii* (later-evolving SFG) relative to *R. montanensis* (basal SFG), *R. typhi* (TG), and *R. akari* (TRG). As lipid A structure influences recognition potential in vertebrate LPS sensors, further assessment of *Rickettsia* lipid A structural heterogeneity is needed. Here, we sidestepped the difficulty of *ex vivo* lipid A chemical extraction by utilizing FLAT^n^, a new procedure for generating lipid A structures directly from host cell-purified bacteria. These data confirm later-evolving SFG pathogens synthesize structurally distinct lipid A. Our findings impact interpreting immune responses to different *Rickettsia* pathogens and utilizing lipid A adjuvant or anti-inflammatory properties in vaccinology.
