## Supplemental Table 1 for "Structural determination of *Rickettsia* lipid A without chemical extraction confirms shorter acyl chains in later-evolving Spotted Fever Group pathogens"

### Sheet: Rickettsial_LpxL
Accession No.	Annotation	Taxon
AFE52043	lipid A biosynthesis lauroyl acyltransferase	Rickettsia prowazekii str. Dachau
AIL65147	lipid A biosynthesis lauroyl acyltransferase	Rickettsiales bacterium Ac37b
AZL16166	hypothetical protein EF513_06445	Rickettsiales endosymbiont of Stachyamoeba lipophora
HJD55411	lipid A biosynthesis lauroyl acyltransferase	Rickettsia endosymbiont of Pyrocoelia pectoralis
HJD56578	lipid A biosynthesis lauroyl acyltransferase	Rickettsia endosymbiont of Sericostoma sp. HW-2014
HJD58485	lipid A biosynthesis lauroyl acyltransferase	Rickettsia endosymbiont of Ceroptres masudai
HJD59137	lipid A biosynthesis lauroyl acyltransferase	Rickettsia endosymbiont of Omalisus fontisbellaquei
HJD60852	lipid A biosynthesis lauroyl acyltransferase	Rickettsia endosymbiont of Columbicola hoogstraali
HJD62325	lipid A biosynthesis lauroyl acyltransferase	Rickettsia endosymbiont of Degeeriella rufa
HJD64121	lipid A biosynthesis lauroyl acyltransferase	Rickettsia endosymbiont of Sericostoma sp.
HJD64949	lipid A biosynthesis lauroyl acyltransferase	Rickettsia endosymbiont of Diachasma alloeum
HJD66499	lipid A biosynthesis lauroyl acyltransferase	Rickettsia endosymbiont of Bembidion nr. Transversale
HJD67504	lipid A biosynthesis lauroyl acyltransferase	Rickettsia endosymbiont of Bembidion lapponicum
KJV81958	bacterial lipid A biosynthesis acyltransferase family protein	Rickettsia hoogstraalii str. RCCE3
KJV88910	bacterial lipid A biosynthesis acyltransferase family protein	Rickettsia amblyommatis str. Darkwater
KJV89100	bacterial lipid A biosynthesis acyltransferase family protein	Rickettsia bellii str. RML An4
MAI02722	hypothetical protein	Rickettsiales bacterium
MAI28708	lauroyl acyltransferase	Rickettsiales bacterium
MAI60544	lauroyl acyltransferase	Rickettsiales bacterium
MAI77207	hypothetical protein	Rickettsiales bacterium
MAI84305	hypothetical protein	Rickettsiales bacterium
MAJ02530	hypothetical protein	Rickettsiales bacterium
MAJ67968	lauroyl acyltransferase	Rickettsiales bacterium
MAK02215	hypothetical protein	Rickettsiales bacterium
MAP25115	hypothetical protein	Rickettsiales bacterium
MAP25295	hypothetical protein	Rickettsiales bacterium
MAP33177	lauroyl acyltransferase	Rickettsiales bacterium
MAZ46513	hypothetical protein	Rickettsiales bacterium
MAZ80410	hypothetical protein	Rickettsiales bacterium
MBA2629199	lipid A biosynthesis lauroyl acyltransferase	Rickettsiaceae bacterium
MBC33312	hypothetical protein	Rickettsiales bacterium
MBC37045	lauroyl acyltransferase	Rickettsiales bacterium
MBD75282	lauroyl acyltransferase	Rickettsiales bacterium
MBF91376	lauroyl acyltransferase	Rickettsiales bacterium
MBJ57255	hypothetical protein	Rickettsiales bacterium
MBJ57860	hypothetical protein	Rickettsiales bacterium
MBL6621318	hypothetical protein	Rickettsiales bacterium
MBL6665012	lysophospholipid acyltransferase family protein	Rickettsiales bacterium
MBL6785447	hypothetical protein	Rickettsiales bacterium
MBN8512176	lipid A biosynthesis lauroyl acyltransferase	Rickettsiales bacterium
MBN8522261	lipid A biosynthesis lauroyl acyltransferase	Rickettsiales bacterium
MBO4956976	lysophospholipid acyltransferase family protein	Rickettsiales bacterium
MBP7190010	lipid A biosynthesis lauroyl acyltransferase	Rickettsiaceae bacterium
MBP7710186	lysophospholipid acyltransferase family protein	Rickettsiales bacterium
MBR09387	hypothetical protein	Rickettsiales bacterium
MBR2140998	hypothetical protein	Rickettsiales bacterium
MBS56502	hypothetical protein	Rickettsiales bacterium
MBS57124	hypothetical protein	Rickettsiales bacterium
MBT34945	hypothetical protein	Rickettsiales bacterium
MBT4922136	hypothetical protein	Rickettsiales bacterium
MBT4988962	hypothetical protein	Rickettsiales bacterium
MBU6184085	lipid A biosynthesis lauroyl acyltransferase	Rickettsiales bacterium
MBU6339728	hypothetical protein	Rickettsiales bacterium
MBV31555	lauroyl acyltransferase	Rickettsiales bacterium
MBY0354943	hypothetical protein	Rickettsiales bacterium
MBY0580192	lysophospholipid acyltransferase family protein	Rickettsiales bacterium
MCB2081845	lysophospholipid acyltransferase family protein	Rickettsiales bacterium
MCC2645992	lipid biosynthesis lauroyl acyltransferase	Rickettsiaceae bacterium
NRB09998	lipid A biosynthesis lauroyl acyltransferase	Rickettsiaceae bacterium
OQX94348	hypothetical protein B6I23_01495	Rickettsiaceae bacterium 4572_127
OUW23320	hypothetical protein CBD34_03480	Rickettsiales bacterium TMED174
PCJ29427	lipid A biosynthesis lauroyl acyltransferase	Rickettsiales bacterium
QWB87162	Lipid A biosynthesis lauroyltransferase	Rickettsia parkeri
RTK92415	lipid A biosynthesis lauroyl acyltransferase	Rickettsiales bacterium
RYE06082	lipid A biosynthesis lauroyl acyltransferase	Rickettsiaceae bacterium
RZI46339	hypothetical protein EDM53_04240	Rickettsiales endosymbiont of Peranema trichophorum
UCM85988	MAG: lipid A biosynthesis lauroyl acyltransferase	Rickettsia endosymbiont of Culicoides impunctatus
UCM93037	MAG: lipid A biosynthesis lauroyl acyltransferase	Rickettsia endosymbiont of Cimex lectularius
WP_004598029	lipid A biosynthesis lauroyl acyltransferase	Rickettsia prowazekii
WP_004598914	lauroyl acyltransferase	Rickettsia prowazekii
WP_004997599	lauroyl acyltransferase	Rickettsia sibirica
WP_008579245	MULTISPECIES: lauroyl acyltransferase	spotted fever group
WP_010421463	lauroyl acyltransferase	Rickettsia helvetica
WP_010977668	lauroyl acyltransferase	Rickettsia conorii
WP_011191140	lauroyl acyltransferase	Rickettsia typhi
WP_011270549	lauroyl acyltransferase	Rickettsia felis
WP_011476881	lauroyl acyltransferase	Rickettsia bellii
WP_012149058	lauroyl acyltransferase	Rickettsia canadensis
WP_012149979	lauroyl acyltransferase	Rickettsia akari
WP_012151225	lauroyl acyltransferase	Rickettsia rickettsii
WP_012153102	lauroyl acyltransferase	Rickettsia massiliae
WP_012719969	lauroyl acyltransferase	Rickettsia africae
WP_012736465	lauroyl acyltransferase	Rickettsia peacockii
WP_014014708	MULTISPECIES: lauroyl acyltransferase	spotted fever group
WP_014121040	lauroyl acyltransferase	Rickettsia japonica
WP_014273724	lauroyl acyltransferase	Rickettsia slovaca
WP_014364170	lauroyl acyltransferase	Rickettsia canadensis
WP_014364968	lauroyl acyltransferase	Rickettsia philipii
WP_014365481	MULTISPECIES: lauroyl acyltransferase	spotted fever group
WP_014392702	lauroyl acyltransferase	Rickettsia amblyommatis
WP_014408979	lauroyl acyltransferase	Rickettsia rhipicephali
WP_014409544	lauroyl acyltransferase	Rickettsia montanensis
WP_014411006	lauroyl acyltransferase	Rickettsia parkeri
WP_014412375	lauroyl acyltransferase	Rickettsia australis
WP_016728331	lauroyl acyltransferase	Rickettsia sibirica
WP_016770359	lauroyl acyltransferase	Rickettsia sibirica
WP_016917218	lauroyl acyltransferase	Rickettsia honei
WP_016948607	MULTISPECIES: lauroyl acyltransferase	unclassified Rickettsia
WP_017442565	lauroyl acyltransferase	Rickettsia gravesii
WP_023507619	lipid A biosynthesis lauroyl acyltransferase	Rickettsia monacensis
WP_032138958	lipid A biosynthesis lauroyl acyltransferase	Rickettsia tamurae
WP_039459291	lysophospholipid acyltransferase family protein	Candidatus Jidaibacter acanthamoeba
WP_040256264	lipid A biosynthesis lauroyl acyltransferase	Rickettsia hoogstraalii
WP_041079619	lipid A biosynthesis lauroyl acyltransferase	Rickettsia asembonensis
WP_041185567	hypothetical protein	Candidatus Midichloria mitochondrii
WP_041405383	lipid A biosynthesis lauroyl acyltransferase	Rickettsia prowazekii
WP_045798697	lipid A biosynthesis lauroyl acyltransferase	Rickettsia bellii
WP_045800043	lipid A biosynthesis lauroyl acyltransferase	Rickettsia amblyommatis
WP_045804116	lipid A biosynthesis lauroyl acyltransferase	Rickettsia endosymbiont of Ixodes pacificus
WP_053351113	lipid A biosynthesis lauroyl acyltransferase	Rickettsia amblyommatis
WP_062811756	lipid A biosynthesis lauroyl acyltransferase	Rickettsia endosymbiont of Proechinophthirus fluctus
WP_064428747	lipid A biosynthesis lauroyl acyltransferase	Rickettsia sp. Tenjiku01
WP_064464270	lipid A biosynthesis lauroyl acyltransferase	Rickettsia raoultii
WP_077181652	lipid A biosynthesis lauroyl acyltransferase	Rickettsia raoultii
WP_094648852	lipid A biosynthesis lauroyl acyltransferase	Rickettsia endosymbiont of Culicoides newsteadi
WP_121543193	lipid A biosynthesis lauroyl acyltransferase	Candidatus Rickettsia colombianensi
WP_126044162	lysophospholipid acyltransferase family protein	Candidatus Aquarickettsia rohweri
WP_146709354	lipid A biosynthesis lauroyl acyltransferase	Rickettsia parkeri
WP_147143364	lipid A biosynthesis lauroyl acyltransferase	Rickettsia asiatica
WP_154511336	lysophospholipid acyltransferase family protein	Rickettsiales endosymbiont of Trichoplax sp. H2
WP_161982852	hypothetical protein	Candidatus Deianiraea vastatrix
WP_164503853	lysophospholipid acyltransferase family protein	Rickettsiales endosymbiont of Stachyamoeba lipophora
WP_202069090	lipid A biosynthesis lauroyl acyltransferase	Rickettsia tillamookensis
WP_202149692	hypothetical protein	Candidatus Sarmatiella mevalonica
WP_207215474	lysophospholipid acyltransferase family protein	Rickettsiales endosymbiont of Peranema trichophorum
WP_218459847	lipid A biosynthesis lauroyl acyltransferase	Rickettsia sp. TH2014
WP_223938459	lipid A biosynthesis lauroyl acyltransferase	Candidatus Megaira endosymbiont of Carteria cerasiformis
